# *f*_4_-statistics-based ancestry profiling and convolutional neural network phenotyping shed new light on the structure of genetic and spike shape diversity in *Aegilops tauschii* Coss

**DOI:** 10.1101/2025.02.16.638466

**Authors:** Yoshihiro Koyama, Mizuki Nasu, Yoshihiro Matsuoka

**Author notes:** Correspondence should be addressed to: Yoshihiro Koyama, Graduate School of Agricultural Science, Kobe University, 1–1 Rokko, Nada, Kobe 657-8501, Japan., Yoshihiro Matsuoka, Graduate School of Agricultural Science, Kobe University, 1–1 Rokko, Nada, Kobe 657-8501, Japan. Abbreviations: CTAB: Cetyltrimethylammonium bromide; CNN: Convolutional neural network; Grad-CAM: Gradient-weighted class activation mapping; MCMC: Markov chain monte carlo; NARO: National Agriculture and Food Research Organization; PCA: Principal component analysis; GRAS-Di: Genotyping random amplicon sequencing-direct; ResNet: Residual neural network; SNP: Single nucleotide polymorphism; XAI: Explainable artificial intelligence.

## Abstract

*Aegilops tauschii* Coss., a progenitor of bread wheat, is an important wild genetic resource for breeding. The species comprises three genetically defined lineages (TauL1, TauL2, and TauL3), each displaying distinctive phenotypes in various agronomic traits, including spike shape. In the present work, we studied the relationship between population structure and spike shape variation patterns using a collection of 249 accessions. *f*_4_-statistics-based ancestry profiling confirmed the previously identified lineages and revealed a genetic component derived from TauL3 in the genomes of some southern Caspian and Transcaucasus TauL1 and TauL2 accessions. Spike shape variation patterns were analyzed using a convolutional neural network-based approach, trained on green and dry spike image datasets. This analysis showed that spike shape diversity is structured according to lineages and demonstrated that the lineages can be distinguished based on spike shape. The implications of these findings for the origins of common wheat and the intraspecific taxonomy of *Ae. tauschii* are discussed.

**Plain Language Summary:** Wild wheat, *Aegilops tauschii*, represents a vast reservoir of alleles that have not yet been utilized in breeding. These alleles may confer beneficial phenotypes, such as drought tolerance and disease resistance, when introduced into bread wheat. To fully leverage this reservoir, it is essential to quickly identify strains with potentially useful alleles. In *Ae. tauschii*, which consists of strain groups (lineages) with unique genetic makeups, this can be done by determining a strain’s lineage based on spike shape. In this work, we trained machine learning models for this purpose and found that spike shape diversity reflects lineage structure. These models demonstrated potential for practical use in assigning strains to their respective lineages based on spike shape. Our work opens new avenues for the application of machine learning in wheat improvement, as well as in the genetic and evolutionary studies of wheat morphology.
