## Supplementary material for "*f*_4_-statistics-based ancestry profiling and convolutional neural network phenotyping shed new light on the structure of genetic and spike shape diversity in *Aegilops tauschii* Coss": Table S1

### Sheet: snp-filtered-renamed-pruned_k5
Table S1. The Ae. tauschii accessions used and their sources, geographic properties, and genetic properties. Source codes are CGN for Centre for Genetic Resources, The Netherlands, ICARDA for International Center for Agricultural Research in the Dry Areas, IPK for Institut für Pflanzengenetik und Kulturpflanzenforschung, KYOTO/NBRP for Plant Germ-plasm Institute of Kyoto University/National BioR…
Accession	Source	Longitude	Latitude	TauL1a component proportion (Struct-f4 estimate)	TauL1b component proportion (Struct-f4 estimate)	TauL2a component proportion (Struct-f4 estimate)	TauL2b component proportion (Struct-f4 estimate)	TauL3 component proportion (Struct-f4 estimate)	PCA lineage	PCA sublineage
AE 933	IPK	44.7917	41.8458	0.882424	0.063867	1.3e-05	3e-05	0.053667	TauL1	TauL1a
CGN 10734	CGN	NA	NA	0.923293	0.05866	2.1e-05	0.000417	0.017609	TauL1	TauL1a
IG 126273	ICARDA	44.9583	39.9972	0.933983	0.050982	0.00071	0.001387	0.012938	TauL1	TauL1a
IG 126280	ICARDA	44.9417	39.9028	0.958069	0.027731	0.001672	0.012316	0.000213	TauL1	TauL1a
IG 126293	ICARDA	45.3333	39.7972	0.974949	0.000263	0.005794	0.016766	0.002227	TauL1	TauL1a
IG 126353	ICARDA	45.5694	39.7111	0.960926	0.02918	0.007813	0.002036	4.5e-05	TauL1	TauL1a
IG 47196	ICARDA	49.8833	40.3833	0.823317	0.114472	4e-06	1e-06	0.062206	TauL1	TauL1a
IG 47259	ICARDA	38.8222	35.5778	0.797161	0.182859	1.1e-05	1.5e-05	0.019954	TauL1	TauL1a
IG 48747	ICARDA	44.6333	40.2833	0.959785	0.024973	0.014844	0.00039	7e-06	TauL1	TauL1a
IG 48748	ICARDA	44.6667	40.1833	0.972632	0.000115	0.025197	0.00193	0.000127	TauL1	TauL1a
IG 48758	ICARDA	44.3333	40.25	0.975859	3.4e-05	0.021913	0.002189	4e-06	TauL1	TauL1a
IG 49095	ICARDA	47.8333	36.3333	0.908405	0.08778	0.001618	0.000739	0.001458	TauL1	TauL1a
JP82844	NARO	41.8929	44.8678	NA	NA	NA	NA	NA	TauL1	TauL1a
JP82845	NARO	41.8929	44.8678	NA	NA	NA	NA	NA	TauL1	TauL1a
JP82846	NARO	42.8804	44.4249	NA	NA	NA	NA	NA	TauL1	TauL1a
JP82847	NARO	48.084	41.9569	NA	NA	NA	NA	NA	TauL1	TauL1a
JP82848	NARO	48.084	41.9569	NA	NA	NA	NA	NA	TauL1	TauL1a
JP82849	NARO	48.3466	41.6277	NA	NA	NA	NA	NA	TauL1	TauL1a
JP82850	NARO	48.3466	41.6277	NA	NA	NA	NA	NA	TauL1	TauL1a
JP82851	NARO	48.2929	41.6588	NA	NA	NA	NA	NA	TauL1	TauL1a
JP82852	NARO	48.2929	41.6588	NA	NA	NA	NA	NA	TauL1	TauL1a
JP82853	NARO	48.1369	41.5582	NA	NA	NA	NA	NA	TauL1	TauL1a
JP82854	NARO	48.1369	41.5582	NA	NA	NA	NA	NA	TauL1	TauL1a
JP82855	NARO	47.5862	42.9295	NA	NA	NA	NA	NA	TauL1	TauL1a
JP82856	NARO	47.5862	42.9295	NA	NA	NA	NA	NA	TauL1	TauL1a
JP82857	NARO	47.5777	42.6485	NA	NA	NA	NA	NA	TauL1	TauL1a
JP82858	NARO	47.5777	42.6485	NA	NA	NA	NA	NA	TauL1	TauL1a
JP82859	NARO	47.8993	42.5746	NA	NA	NA	NA	NA	TauL1	TauL1a
JP82860	NARO	47.8993	42.5746	NA	NA	NA	NA	NA	TauL1	TauL1a
JP82861	NARO	47.9464	42.4014	NA	NA	NA	NA	NA	TauL1	TauL1a
JP82862	NARO	47.9464	42.4014	NA	NA	NA	NA	NA	TauL1	TauL1a
KU-2109	KYOTO/NBRP	49.0203	38.4906	0.72463	6e-06	0.000122	0.000254	0.274988	TauL1	TauL1a
KU-2113	KYOTO/NBRP	45.9406	36.7581	0.88649	0.061491	2e-06	2e-06	0.052015	TauL1	TauL1a
KU-2115	KYOTO/NBRP	45.7408	37.0717	0.888783	0.041943	4e-06	4e-06	0.069266	TauL1	TauL1a
KU-2116	KYOTO/NBRP	45.0247	38.2942	0.922504	0.053756	2.5e-05	1.9e-05	0.023696	TauL1	TauL1a
KU-2120	KYOTO/NBRP	45.8758	38.4917	0.948682	0.040062	0.009991	0.001128	0.000137	TauL1	TauL1a
KU-2121	KYOTO/NBRP	46.1344	38.375	0.920108	0.000218	5.2e-05	0.000132	0.079491	TauL1	TauL1a
KU-2131	KYOTO/NBRP	43.1531	38.2922	0.947335	0.043339	0.008334	0.000826	0.000167	TauL1	TauL1a
KU-2132	KYOTO/NBRP	43.1531	38.2922	0.960625	0.023422	0.015667	0.000253	3.2e-05	TauL1	TauL1a
KU-2133	KYOTO/NBRP	43.8289	38.6356	0.949314	0.036499	0.013567	0.000555	6.6e-05	TauL1	TauL1a
KU-2136	KYOTO/NBRP	43.6222	38.9194	0.959299	0.020553	0.019662	0.000444	4.2e-05	TauL1	TauL1a
KU-2137	KYOTO/NBRP	43.5356	39.0658	0.966214	6e-06	0.033412	2.5e-05	0.000343	TauL1	TauL1a
KU-2138	KYOTO/NBRP	43.5139	39.0392	0.960671	2.7e-05	0.032418	0.006833	5.1e-05	TauL1	TauL1a
KU-2140	KYOTO/NBRP	43.5139	39.0392	0.966805	8e-06	0.031965	0.0011	0.000121	TauL1	TauL1a
KU-2141	KYOTO/NBRP	43.4058	38.9428	0.96949	6e-06	0.029602	0.000779	0.000123	TauL1	TauL1a
KU-2142	KYOTO/NBRP	44.8447	39.3167	0.954502	0.033492	0.009561	0.00238	6.4e-05	TauL1	TauL1a
KU-2143	KYOTO/NBRP	45.0658	39.2594	0.965334	0.019868	0.012668	0.002117	1.4e-05	TauL1	TauL1a
KU-2144	KYOTO/NBRP	45.1633	39.2428	0.967031	0.019462	0.013153	0.000318	3.6e-05	TauL1	TauL1a
KU-2145	KYOTO/NBRP	45.2422	39.1003	0.93857	0.050247	0.00395	0.000124	0.007109	TauL1	TauL1a
KU-2148	KYOTO/NBRP	45.8981	38.7458	0.941614	0.043804	0.002129	0.006376	0.006078	TauL1	TauL1a
KU-2149	KYOTO/NBRP	45.7558	38.9028	0.941398	0.024606	0.000435	0.000308	0.033253	TauL1	TauL1a
KU-2150	KYOTO/NBRP	45.7744	38.7964	0.942105	0.042519	0.004091	0.003083	0.008201	TauL1	TauL1a
KU-2151	KYOTO/NBRP	47.6678	37.4381	0.904879	0.077333	3.8e-05	0.000109	0.017641	TauL1	TauL1a
KU-2152	KYOTO/NBRP	47.9264	37.1503	0.854311	0.134923	0.000114	2.8e-05	0.010624	TauL1	TauL1a
KU-2157	KYOTO/NBRP	46.5617	34.1575	0.843674	0.156256	3.9e-05	1.6e-05	1.4e-05	TauL1	TauL1a
KU-2809	KYOTO/NBRP	44.6211	40.2453	0.975898	0.003053	0.018709	0.002327	1.4e-05	TauL1	TauL1a
KU-2810	KYOTO/NBRP	44.6211	40.2453	0.969682	0.007208	0.011974	0.011127	9e-06	TauL1	TauL1a
KU-2814	KYOTO/NBRP	44.6211	40.2453	0.96591	0.014295	0.019056	0.00044	0.000299	TauL1	TauL1a
KU-2816	KYOTO/NBRP	44.5519	40.2203	0.977341	2.7e-05	0.016741	0.005873	1.9e-05	TauL1	TauL1a
KU-2821	KYOTO/NBRP	44.7478	40.1953	0.972607	0.011216	0.001427	0.014737	1.4e-05	TauL1	TauL1a
KU-2822A	KYOTO/NBRP	44.2686	40.3914	0.97559	0.003472	0.00198	0.018947	1.1e-05	TauL1	TauL1a
KU-2823	KYOTO/NBRP	44.2981	40.3833	0.975076	0.006447	0.016931	0.001507	3.8e-05	TauL1	TauL1a
KU-2824	KYOTO/NBRP	44.2981	40.3833	0.969224	0.011882	0.017403	0.001488	3e-06	TauL1	TauL1a
KU-2826	KYOTO/NBRP	45.1014	41.5481	0.885205	0.057217	3.3e-05	5.4e-05	0.057491	TauL1	TauL1a
KU-2828	KYOTO/NBRP	44.9386	41.84	0.836175	0.062071	1.9e-05	9e-06	0.101725	TauL1	TauL1a
KU-2834	KYOTO/NBRP	44.8175	41.8233	0.872897	0.078917	9e-06	1.8e-05	0.048158	TauL1	TauL1a
KU-2836	KYOTO/NBRP	44.2628	42.0656	0.888906	0.076869	1e-05	1.4e-05	0.034201	TauL1	TauL1a
PI 486270	USDA	44.3333	37.7833	0.942452	0.045461	0.000945	0.011115	2.7e-05	TauL1	TauL1a
PI 486274	USDA	43.3667	40.15	0.977981	0.002247	0.018518	0.001085	0.000169	TauL1	TauL1a
PI 486277	USDA	42.9333	40.0833	0.951847	0.036338	0.01071	0.000695	0.000411	TauL1	TauL1a
PI 554319	USDA	43.7167	37.4833	0.936136	0.055911	0.00413	0.003651	0.000172	TauL1	TauL1a
AE 1038	IPK	68.2978	37.3353	0.030666	0.959019	0.004817	0.000779	0.00472	TauL1	TauL1b
AE 1090	IPK	69.5336	42.0975	0.017784	0.971002	0.006669	0.004241	0.000304	TauL1	TauL1b
AT 47	OKAYAMA	109.253	34.7833	0.084017	0.909939	0.003243	0.002681	0.00012	TauL1	TauL1b
AT 55	OKAYAMA	109.253	34.7833	0.08051	0.906364	0.001277	0.000502	0.011348	TauL1	TauL1b
AT 60	OKAYAMA	109.253	34.3667	0.087307	0.89675	0.000119	2.2e-05	0.015803	TauL1	TauL1b
AT 76	OKAYAMA	107.192	34.3667	0.071612	0.912347	0.000335	0.004275	0.011431	TauL1	TauL1b
AT 80	OKAYAMA	108.958	34.7833	0.080387	0.902418	3e-05	0.000137	0.017028	TauL1	TauL1b
CGN 10733	CGN	NA	NA	0.119039	0.85149	4e-06	0	0.029468	TauL1	TauL1b
CGN 10767	CGN	66.9667	30.4167	0.123458	0.868151	0.007274	0.000901	0.000215	TauL1	TauL1b
CGN 10768	CGN	67	30.3833	0.119642	0.870718	0.004305	0.005294	4e-05	TauL1	TauL1b
CGN 10769	CGN	66.8792	30.5525	0.094201	0.895837	0.006711	0.0031	0.000151	TauL1	TauL1b
CGN 10770	CGN	67.0294	30.2494	0.098507	0.875692	0.005323	0.000384	0.020093	TauL1	TauL1b
CGN 10771	CGN	67.0108	30.2203	0.092115	0.881556	0.000297	0.000156	0.025876	TauL1	TauL1b
IG 108561	ICARDA	66.8333	29.8833	0.123376	0.870778	0.005118	0.000726	2e-06	TauL1	TauL1b
IG 120735	ICARDA	57.1667	38.5333	0.149093	0.838569	1.4e-05	4.2e-05	0.012282	TauL1	TauL1b
IG 120736	ICARDA	66.3667	39.9167	0.002453	0.978041	0.018304	0.001186	1.7e-05	TauL1	TauL1b
IG 123910	ICARDA	72.3667	40.7972	0.060782	0.924438	0.000155	0.000122	0.014502	TauL1	TauL1b
IG 126387	ICARDA	56.8583	38.6389	0.112827	0.875289	1.2e-05	5e-06	0.011867	TauL1	TauL1b
IG 126489	ICARDA	58.2361	38.0194	0.092426	0.891405	0.000111	0.000176	0.015882	TauL1	TauL1b
IG 131606	ICARDA	72.0083	42.7167	0.070595	0.925458	0.00029	0.000257	0.0034	TauL1	TauL1b
IG 46663	ICARDA	67.25	30.5333	0.095254	0.895761	0.005633	0.002424	0.000928	TauL1	TauL1b
IG 46666	ICARDA	67.55	30.75	0.052133	0.93993	0.007514	0.000422	0	TauL1	TauL1b
IG 46682	ICARDA	68.6667	30.6667	0.058921	0.931746	0.008664	0.000489	0.00018	TauL1	TauL1b
IG 48042	ICARDA	74.8	34.0833	0.073803	0.912312	7e-06	9e-06	0.013869	TauL1	TauL1b
IG 48508	ICARDA	55.8667	38.3333	0.117097	0.862531	1e-06	3.9e-05	0.020332	TauL1	TauL1b
IG 48518	ICARDA	56	38.45	0.118568	0.863827	2e-06	4e-06	0.017599	TauL1	TauL1b
IG 48539	ICARDA	69	41.1	0.01994	0.966972	0.01046	0.002534	9.4e-05	TauL1	TauL1b
IG 48554	ICARDA	67.5	39.4667	0.015358	0.965125	0.008252	0.00526	0.006005	TauL1	TauL1b
IG 48559	ICARDA	68.6333	39.75	0.010166	0.97375	0.014016	0.002041	2.7e-05	TauL1	TauL1b
IG 48564	ICARDA	69.1167	40.0833	0.00879	0.975249	0.015416	0.000496	4.8e-05	TauL1	TauL1b
IG 48565	ICARDA	71.0667	40.45	0.035013	0.950547	0.010981	0.002741	0.000718	TauL1	TauL1b
IG 48567	ICARDA	71.7	40.5667	0.115168	0.884785	2.7e-05	4e-06	1.6e-05	TauL1	TauL1b
KU-20-6	KYOTO/NBRP	66.8953	30.0789	0.136015	0.852409	0.010401	0.001126	5e-05	TauL1	TauL1b
KU-2001	KYOTO/NBRP	66.9033	30.1453	0.136174	0.863713	2.7e-05	5.7e-05	2.8e-05	TauL1	TauL1b
KU-2003	KYOTO/NBRP	66.9033	30.1453	0.107779	0.881258	0.010676	0.000226	6.2e-05	TauL1	TauL1b
KU-2006	KYOTO/NBRP	66.6697	30.69	0.125396	0.871593	0.001113	0.001882	1.6e-05	TauL1	TauL1b
KU-2008	KYOTO/NBRP	66.3261	31.0344	0.143753	0.850993	0.004898	0.000348	8e-06	TauL1	TauL1b
KU-2010	KYOTO/NBRP	66.2133	31.8278	0.065443	0.918518	0.014725	0.001241	7.4e-05	TauL1	TauL1b
KU-2012	KYOTO/NBRP	66.6867	32.0308	0.065796	0.924013	0.00942	0.000696	7.5e-05	TauL1	TauL1b
KU-2016	KYOTO/NBRP	67.7489	32.8125	0.088962	0.905291	0.002308	0.001394	0.002044	TauL1	TauL1b
KU-2018	KYOTO/NBRP	68.4058	33.8042	0.108099	0.881852	2.9e-05	9.7e-05	0.009922	TauL1	TauL1b
KU-2022	KYOTO/NBRP	69.3125	34.6186	0.086013	0.907093	0.006141	0.000724	2.9e-05	TauL1	TauL1b
KU-2025	KYOTO/NBRP	68.9219	35.9133	0.013416	0.972581	0.008331	0.003378	0.002293	TauL1	TauL1b
KU-2027	KYOTO/NBRP	68.7508	36.1536	4.5e-05	0.979709	0.019138	0.001092	1.7e-05	TauL1	TauL1b
KU-2028	KYOTO/NBRP	68.6478	36.1761	0.031054	0.953008	0.014609	0.001313	1.7e-05	TauL1	TauL1b
KU-2032	KYOTO/NBRP	68.5958	36.3119	0.039426	0.944064	0.004237	0.005201	0.007071	TauL1	TauL1b
KU-2035	KYOTO/NBRP	68.5947	36.2194	0.046463	0.92918	2.3e-05	0.00013	0.024204	TauL1	TauL1b
KU-2039	KYOTO/NBRP	68.5936	36.2383	0.000111	0.976661	0.021287	0.001793	0.000148	TauL1	TauL1b
KU-2042	KYOTO/NBRP	68.5164	36.2014	0.02141	0.951764	0.000603	0.01982	0.006404	TauL1	TauL1b
KU-2043	KYOTO/NBRP	64.9836	37.3544	8.9e-05	0.97416	0.024248	0.001442	6.2e-05	TauL1	TauL1b
KU-2044	KYOTO/NBRP	65.0317	36.0831	0.011203	0.970449	0.016638	0.00169	2e-05	TauL1	TauL1b
KU-2050	KYOTO/NBRP	64.7892	36.0075	0.000131	0.974916	0.023728	0.001099	0.000126	TauL1	TauL1b
KU-2051	KYOTO/NBRP	64.8797	35.9133	2.3e-05	0.973646	0.022648	0.00368	3e-06	TauL1	TauL1b
KU-2056	KYOTO/NBRP	64.895	35.9494	0.008294	0.974916	0.013652	0.003056	8.2e-05	TauL1	TauL1b
KU-2058	KYOTO/NBRP	64.5914	35.8106	2.4e-05	0.979519	0.019746	0.000698	1.3e-05	TauL1	TauL1b
KU-2059	KYOTO/NBRP	64.2733	35.7356	1.7e-05	0.978257	0.020272	0.001452	3e-06	TauL1	TauL1b
KU-2061	KYOTO/NBRP	63.9486	35.7842	0.02591	0.962174	0.008798	0.00304	7.8e-05	TauL1	TauL1b
KU-2063	KYOTO/NBRP	64.0906	35.5111	0.012387	0.957703	0.013093	0.000159	0.016658	TauL1	TauL1b
KU-2066	KYOTO/NBRP	63.4617	35.2472	0.002017	0.982175	0.006032	0.009737	3.9e-05	TauL1	TauL1b
KU-2068	KYOTO/NBRP	50.0939	36.3775	0.253303	0.744258	2e-06	1e-06	0.002437	TauL1	TauL1b
KU-2082	KYOTO/NBRP	55.3114	37.1658	0.138982	0.853108	1e-06	7.2e-05	0.007837	TauL1	TauL1b
KU-2087	KYOTO/NBRP	53.2875	36.7417	0.115318	0.847826	1e-06	1e-05	0.036845	TauL1	TauL1b
KU-2122	KYOTO/NBRP	46.4061	38.0842	0.442794	0.511459	0	1e-06	0.045747	TauL1	TauL1b
KU-2153	KYOTO/NBRP	50.1472	36.3281	0.458204	0.5364	8e-06	5e-06	0.005384	TauL1	TauL1b
KU-2154	KYOTO/NBRP	49.6097	35.9869	0.221789	0.776508	3.8e-05	1.5e-05	0.00165	TauL1	TauL1b
KU-2612	KYOTO/NBRP	68.9583	34.64	0.075258	0.915088	0.004292	0.002443	0.002918	TauL1	TauL1b
KU-2616	KYOTO/NBRP	NA	NA	0.002372	0.974761	0.005044	0.015358	0.002465	TauL1	TauL1b
KU-2617	KYOTO/NBRP	70.0722	36.6397	0.041035	0.930025	0.000126	0.004059	0.024755	TauL1	TauL1b
KU-2619	KYOTO/NBRP	71.2667	37.1947	0.00423	0.976835	0.00878	0.009997	0.000158	TauL1	TauL1b
KU-2621	KYOTO/NBRP	71.24	37.1919	3e-06	0.976664	0.021092	0.002142	9.9e-05	TauL1	TauL1b
KU-2624	KYOTO/NBRP	71.3917	36.8789	0.004853	0.979872	0.010441	0.004825	8e-06	TauL1	TauL1b
KU-2627	KYOTO/NBRP	71.1619	36.7961	0.000108	0.980932	0.016469	0.002488	4e-06	TauL1	TauL1b
KU-2630	KYOTO/NBRP	71.5981	37.0156	0.007231	0.97517	0.003791	0.013564	0.000244	TauL1	TauL1b
KU-2632	KYOTO/NBRP	71.5997	36.9781	0.007692	0.972891	0.002521	0.016775	0.000121	TauL1	TauL1b
KU-2633	KYOTO/NBRP	71.4456	36.9336	0.014304	0.97042	0.00444	0.010828	8e-06	TauL1	TauL1b
KU-2635	KYOTO/NBRP	71.5478	36.8822	6.1e-05	0.98181	0.017081	0.001017	3.2e-05	TauL1	TauL1b
KU-2636	KYOTO/NBRP	71.4967	36.6197	0.011143	0.973429	0.013581	0.001697	0.00015	TauL1	TauL1b
KU-2638	KYOTO/NBRP	71.5361	36.5708	0.014032	0.963651	0.000299	0.016927	0.00509	TauL1	TauL1b
KU-2639	KYOTO/NBRP	69.1122	36.4003	0.060616	0.915511	0.000121	4.5e-05	0.023708	TauL1	TauL1b
PI 476874	USDA	65.0317	36.0831	0.000256	0.972201	0.016453	0.006222	0.004868	TauL1	TauL1b
PI 499262	USDA	81	44	0.078966	0.906557	4.3e-05	3.1e-05	0.014403	TauL1	TauL1b
PI 508262	USDA	81	44	0.089504	0.892467	9e-06	2.3e-05	0.017997	TauL1	TauL1b
PI 508264	USDA	114	34	0.098951	0.877926	2.9e-05	0.000103	0.022991	TauL1	TauL1b
AE 1037	IPK	44.3542	41.7139	0.000204	2.6e-05	0.85215	0.107853	0.039766	TauL2	TauL2a
AL8/78	KYOTOPU	44.6649	40.2994	NA	NA	NA	NA	NA	TauL2	TauL2a
CGN 10731	CGN	NA	NA	6.2e-05	2.8e-05	0.850401	0.118505	0.031004	TauL2	TauL2a
IG 120863	ICARDA	48.2833	41.5833	0.003213	0.001395	0.906203	0.057235	0.031953	TauL2	TauL2a
IG 126991	ICARDA	46.5806	39.0861	0.000939	0.00012	0.915239	0.019839	0.063864	TauL2	TauL2a
IG 127015	ICARDA	46.3056	39.0778	0.015388	0.005657	0.978764	0.000188	3e-06	TauL2	TauL2a
IG 47173	ICARDA	46.3667	39.5167	0.015912	0.00339	0.971861	0.008823	1.5e-05	TauL2	TauL2a
IG 47186	ICARDA	49.4	40.0833	0.000813	0.007702	0.908095	0.083363	2.7e-05	TauL2	TauL2a
IG 47192	ICARDA	48.25	38.9333	0.002944	0.006769	0.927754	0.062528	6e-06	TauL2	TauL2a
IG 47193	ICARDA	48.4	38.75	0.00254	0.000993	0.874618	0.121808	4.1e-05	TauL2	TauL2a
IG 47194	ICARDA	50	40.5	0.001295	0.005511	0.919874	0.073287	3.3e-05	TauL2	TauL2a
IG 47199	ICARDA	48.6167	40.6333	0.014169	0.000107	0.959081	0.002423	0.024219	TauL2	TauL2a
IG 47202	ICARDA	46.75	39.8	0.005461	0.007089	0.943612	0.043834	4e-06	TauL2	TauL2a
IG 47203	ICARDA	47.0167	39.3833	0.002768	0.012498	0.965561	0.018858	0.000315	TauL2	TauL2a
IG 47204	ICARDA	49.0333	41.2	0.017258	7.7e-05	0.944186	0.019499	0.01898	TauL2	TauL2a
IG 48274	ICARDA	47.9167	42.2	0.000319	0.006436	0.912868	0.08032	5.7e-05	TauL2	TauL2a
JP82825	NARO	48.1878	42.1159	NA	NA	NA	NA	NA	TauL2	TauL2a
JP82826	NARO	48.1878	42.1159	NA	NA	NA	NA	NA	TauL2	TauL2a
JP82827	NARO	48.0533	41.9713	NA	NA	NA	NA	NA	TauL2	TauL2a
JP82828	NARO	48.0533	41.9713	NA	NA	NA	NA	NA	TauL2	TauL2a
JP82829	NARO	48.0953	41.9524	NA	NA	NA	NA	NA	TauL2	TauL2a
JP82830	NARO	48.0953	41.9524	NA	NA	NA	NA	NA	TauL2	TauL2a
JP82831	NARO	48.084	41.9569	NA	NA	NA	NA	NA	TauL2	TauL2a
JP82832	NARO	48.084	41.9569	NA	NA	NA	NA	NA	TauL2	TauL2a
JP82833	NARO	48.1227	41.9646	NA	NA	NA	NA	NA	TauL2	TauL2a
JP82834	NARO	48.1227	41.9646	NA	NA	NA	NA	NA	TauL2	TauL2a
JP82835	NARO	48.2079	41.5226	NA	NA	NA	NA	NA	TauL2	TauL2a
JP82836	NARO	48.3466	41.6277	NA	NA	NA	NA	NA	TauL2	TauL2a
JP82837	NARO	48.3466	41.6277	NA	NA	NA	NA	NA	TauL2	TauL2a
JP82838	NARO	48.2619	41.6222	NA	NA	NA	NA	NA	TauL2	TauL2a
JP82839	NARO	48.2619	41.6222	NA	NA	NA	NA	NA	TauL2	TauL2a
JP82840	NARO	48.2929	41.6588	NA	NA	NA	NA	NA	TauL2	TauL2a
JP82841	NARO	48.2929	41.6588	NA	NA	NA	NA	NA	TauL2	TauL2a
JP82842	NARO	48.3549	41.8623	NA	NA	NA	NA	NA	TauL2	TauL2a
JP82843	NARO	48.3549	41.8623	NA	NA	NA	NA	NA	TauL2	TauL2a
KU-20-1	KYOTO/NBRP	48.3253	42.0578	0.008436	0.002598	0.888307	0.100302	0.000357	TauL2	TauL2a
KU-20-7	KYOTO/NBRP	51.0372	35.8483	9e-06	4e-06	0.860099	1.9e-05	0.139868	TauL2	TauL2a
KU-20-8	KYOTO/NBRP	52.6539	35.8744	4.1e-05	9.6e-05	0.870278	0.029253	0.100332	TauL2	TauL2a
KU-2069	KYOTO/NBRP	51.0372	35.8483	8e-06	4e-06	0.880388	0.007096	0.112504	TauL2	TauL2a
KU-2083	KYOTO/NBRP	55.3019	37.0967	0.000127	0.000109	0.84251	0.069381	0.087872	TauL2	TauL2a
KU-2086	KYOTO/NBRP	52.77	35.9161	1e-06	2.2e-05	0.837739	0.025254	0.136984	TauL2	TauL2a
KU-2111	KYOTO/NBRP	48.4214	38.3467	0.000427	0.000719	0.901481	0.003035	0.094338	TauL2	TauL2a
KU-2112	KYOTO/NBRP	48.2892	38.2611	0.007896	0.002125	0.906843	0.069672	0.013464	TauL2	TauL2a
KU-2118	KYOTO/NBRP	45.1033	38.6219	2.5e-05	1.2e-05	0.861286	0.05423	0.084447	TauL2	TauL2a
KU-2124	KYOTO/NBRP	51.46	36.7172	0.000105	0.000745	0.900423	0.005161	0.093567	TauL2	TauL2a
KU-2126	KYOTO/NBRP	51.46	36.7172	0.000958	0.003457	0.90094	0.022574	0.072071	TauL2	TauL2a
KU-2155	KYOTO/NBRP	49.3961	35.6325	2e-06	1e-06	0.858931	9.9e-05	0.140968	TauL2	TauL2a
KU-2156	KYOTO/NBRP	49.3961	35.6325	5e-06	3e-06	0.876744	0.000146	0.123101	TauL2	TauL2a
KU-2804	KYOTO/NBRP	48.8525	40.585	0.000712	0.012565	0.936807	0.049842	7.4e-05	TauL2	TauL2a
KU-2806	KYOTO/NBRP	48.8525	40.585	0.003162	0.005877	0.91823	0.033186	0.039544	TauL2	TauL2a
KU-2811	KYOTO/NBRP	44.6211	40.2453	9e-06	2e-06	0.850968	0.000343	0.148678	TauL2	TauL2a
KU-2827	KYOTO/NBRP	44.8517	41.7594	0.017171	0.000285	0.953468	0.028919	0.000156	TauL2	TauL2a
KU-2835B	KYOTO/NBRP	44.4847	42.0869	0.004689	0.009905	0.934746	3.6e-05	0.050624	TauL2	TauL2a
PI 486267	USDA	44.6167	37.2	0.001778	0.007184	0.905619	0.000282	0.085137	TauL2	TauL2a
CGN 10732	CGN	NA	NA	7e-06	1.5e-05	0.038317	0.822291	0.13937	TauL2	TauL2b
IG 120866	ICARDA	48.3833	41.8833	0.008155	0.001209	0.083007	0.890864	0.016765	TauL2	TauL2b
IG 46623	ICARDA	40.275	36.7389	0.006874	0.00012	0.014512	0.921886	0.056607	TauL2	TauL2b
IG 47182	ICARDA	48.6667	39.05	0.000584	0.000169	0.059773	0.870455	0.069019	TauL2	TauL2b
IG 47188	ICARDA	47.8333	40.9833	0.001199	0.006783	0.131784	0.860079	0.000154	TauL2	TauL2b
KU-20-10	KYOTO/NBRP	50.6931	37.0392	0.00806	0.000765	0.022343	0.914393	0.054439	TauL2	TauL2b
KU-20-9	KYOTO/NBRP	53.4678	36.8833	0.000248	0.004373	0.164942	0.824418	0.006019	TauL2	TauL2b
KU-2074	KYOTO/NBRP	53.4678	36.8833	0.000136	0.006802	0.215604	0.777455	3e-06	TauL2	TauL2b
KU-2075	KYOTO/NBRP	53.7303	36.8714	3e-06	0.001976	0.084011	0.859031	0.054979	TauL2	TauL2b
KU-2076	KYOTO/NBRP	54.3264	37.095	1e-06	1e-06	0.13249	0.820307	0.047202	TauL2	TauL2b
KU-2077	KYOTO/NBRP	54.9294	37.1972	0.001225	0.007945	0.149061	0.835003	0.006765	TauL2	TauL2b
KU-2078	KYOTO/NBRP	54.8281	37.14	4.8e-05	0.000235	0.178203	0.82144	7.4e-05	TauL2	TauL2b
KU-2079	KYOTO/NBRP	54.8281	37.14	0.000912	0.001632	0.148672	0.832303	0.01648	TauL2	TauL2b
KU-2080	KYOTO/NBRP	55.1094	37.2686	0.000162	0.0001	0.168605	0.805421	0.025712	TauL2	TauL2b
KU-2088	KYOTO/NBRP	53.3811	36.9225	2.4e-05	0.003382	0.13616	0.86043	5e-06	TauL2	TauL2b
KU-2090	KYOTO/NBRP	53.6075	36.8564	0.001755	0.005544	0.124511	0.868141	4.9e-05	TauL2	TauL2b
KU-2091	KYOTO/NBRP	52.6017	36.9211	0.000204	0.002285	0.094537	0.854591	0.048383	TauL2	TauL2b
KU-2092	KYOTO/NBRP	52.6017	36.9211	0.007518	0.00093	0.120587	0.869594	0.001372	TauL2	TauL2b
KU-2093	KYOTO/NBRP	52.4214	36.8656	0.008194	0.001141	0.082512	0.907543	0.00061	TauL2	TauL2b
KU-2096	KYOTO/NBRP	52.4214	36.8656	0.00293	0.00896	0.047517	0.9405	9.2e-05	TauL2	TauL2b
KU-2097	KYOTO/NBRP	52.4214	36.8656	0.016603	0.005079	0.003321	0.957796	0.017201	TauL2	TauL2b
KU-2098	KYOTO/NBRP	50.745	36.9544	0.000904	0.019461	0.021615	0.956997	0.001023	TauL2	TauL2b
KU-2100	KYOTO/NBRP	50.4719	37.07	0.01876	2e-05	1.9e-05	0.945952	0.035249	TauL2	TauL2b
KU-2101	KYOTO/NBRP	50.4569	37.1675	0.003573	0.012391	0.027889	0.956017	0.00013	TauL2	TauL2b
KU-2102	KYOTO/NBRP	50.3369	37.3197	0.018967	0.002048	0.022428	0.956556	2e-06	TauL2	TauL2b
KU-2103	KYOTO/NBRP	49.7269	37.3358	0.017432	0.000188	0.008251	0.952001	0.022127	TauL2	TauL2b
KU-2104	KYOTO/NBRP	49.6156	37.5897	0.006525	0.002846	0.017185	0.90491	0.068534	TauL2	TauL2b
KU-2105	KYOTO/NBRP	49.4447	37.66	0.020403	0.00081	0.031027	0.947715	4.4e-05	TauL2	TauL2b
KU-2106	KYOTO/NBRP	49.4	37.6742	0.008315	0.002014	0.025595	0.913653	0.050424	TauL2	TauL2b
KU-2107	KYOTO/NBRP	49.0097	38.1919	0.005459	8e-06	0.048966	0.868227	0.07734	TauL2	TauL2b
KU-2108	KYOTO/NBRP	49.0097	38.1919	0.019685	0.000248	0.028641	0.951002	0.000423	TauL2	TauL2b
KU-2110	KYOTO/NBRP	48.755	38.4347	0.00298	0.000141	0.176546	0.806971	0.013362	TauL2	TauL2b
KU-2158	KYOTO/NBRP	50.745	36.9544	9e-06	1e-05	0.090864	0.57764	0.331477	TauL2	TauL2b
KU-2159	KYOTO/NBRP	50.745	36.9544	1e-06	4e-06	0.024221	0.760246	0.215528	TauL2	TauL2b
KU-2160	KYOTO/NBRP	50.745	36.9544	0.011657	0.01347	0.014861	0.957286	0.002726	TauL2	TauL2b
KU-2801	KYOTO/NBRP	49.7886	40.6564	0.00153	7.1e-05	0.208002	0.771544	0.018853	TauL2	TauL2b
AE 454	IPK	44.8019	41.8947	0.028743	3.8e-05	0.000754	0.000277	0.970188	TauL3	TauL3
AE 457	IPK	44.895	41.6353	0.027802	0.002018	0.014878	0.046254	0.909048	TauL3	TauL3
AE 929	IPK	44.8019	41.8947	0.011757	8e-06	0.015206	0.040719	0.93231	TauL3	TauL3
KU-2829A	KYOTO/NBRP	44.8175	41.8233	0.024965	1.1e-05	9.1e-05	0.004846	0.970086	TauL3	TauL3
KU-2832	KYOTO/NBRP	44.8175	41.8233	0.012429	0.005342	0.016107	0.001273	0.964849	TauL3	TauL3

### Sheet: Sheet1
accession	individual-number	long	lat	structf4-lineage	structf4-sublineage
KU-20-1	210181	48.3253	42.0578	TauL2	TauL2a
KU-20-6	210182	66.8953	30.0789	TauL1	TauL1b
KU-20-7	210183	51.0372	35.8483	TauL2	TauL2a
KU-20-8	210184	52.6539	35.8744	TauL2	TauL2a
KU-20-9	210185	53.4678	36.8833	TauL2	TauL2b
KU-20-10	210186	50.6931	37.0392	TauL2	TauL2b
KU-2001	210187	66.9033	30.1453	TauL1	TauL1b
KU-2003	210188	66.9033	30.1453	TauL1	TauL1b
KU-2006	210189	66.6697	30.69	TauL1	TauL1b
KU-2008	210190	66.3261	31.0344	TauL1	TauL1b
KU-2010	210191	66.2133	31.8278	TauL1	TauL1b
KU-2012	210192	66.6867	32.0308	TauL1	TauL1b
KU-2016	210193	67.7489	32.8125	TauL1	TauL1b
KU-2018	210194	68.4058	33.8042	TauL1	TauL1b
KU-2022	210195	69.3125	34.6186	TauL1	TauL1b
KU-2025	210196	68.9219	35.9133	TauL1	TauL1b
KU-2027	210197	68.7508	36.1536	TauL1	TauL1b
KU-2028	210198	68.6478	36.1761	TauL1	TauL1b
KU-2032	210199	68.5958	36.3119	TauL1	TauL1b
KU-2035	210200	68.5947	36.2194	TauL1	TauL1b
KU-2039	210201	68.5936	36.2383	TauL1	TauL1b
KU-2042	210202	68.5164	36.2014	TauL1	TauL1b
KU-2043	210203	64.9836	37.3544	TauL1	TauL1b
KU-2044	210204	65.0317	36.0831	TauL1	TauL1b
KU-2050	210205	64.7892	36.0075	TauL1	TauL1b
KU-2051	210206	64.8797	35.9133	TauL1	TauL1b
KU-2056	210207	64.895	35.9494	TauL1	TauL1b
KU-2058	210208	64.5914	35.8106	TauL1	TauL1b
KU-2059	210209	64.2733	35.7356	TauL1	TauL1b
KU-2061	210210	63.9486	35.7842	TauL1	TauL1b
KU-2063	210211	64.0906	35.5111	TauL1	TauL1b
KU-2066	210212	63.4617	35.2472	TauL1	TauL1b
KU-2068	210213	50.0939	36.3775	TauL1	TauL1b
KU-2069	210214	51.0372	35.8483	TauL2	TauL2a
KU-2074	210215	53.4678	36.8833	TauL2	TauL2b
KU-2075	210216	53.7303	36.8714	TauL2	TauL2b
KU-2076	210217	54.3264	37.095	TauL2	TauL2b
KU-2077	210218	54.9294	37.1972	TauL2	TauL2b
KU-2078	210219	54.8281	37.14	TauL2	TauL2b
KU-2079	210220	54.8281	37.14	TauL2	TauL2b
KU-2080	210221	55.1094	37.2686	TauL2	TauL2b
KU-2082	210222	55.3114	37.1658	TauL1	TauL1b
KU-2083	210223	55.3019	37.0967	TauL2	TauL2a
KU-2086	210224	52.77	35.9161	TauL2	TauL2a
KU-2087	210225	53.2875	36.7417	TauL1	TauL1b
KU-2088	210226	53.3811	36.9225	TauL2	TauL2b
KU-2090	210227	53.6075	36.8564	TauL2	TauL2b
KU-2091	210228	52.6017	36.9211	TauL2	TauL2b
KU-2092	210229	52.6017	36.9211	TauL2	TauL2b
KU-2093	210230	52.4214	36.8656	TauL2	TauL2b
KU-2096	210231	52.4214	36.8656	TauL2	TauL2b
KU-2097	210232	52.4214	36.8656	TauL2	TauL2b
KU-2098	210233	50.745	36.9544	TauL2	TauL2b
KU-2100	210234	50.4719	37.07	TauL2	TauL2b
KU-2101	210235	50.4569	37.1675	TauL2	TauL2b
KU-2102	210236	50.3369	37.3197	TauL2	TauL2b
KU-2103	210237	49.7269	37.3358	TauL2	TauL2b
KU-2104	210238	49.6156	37.5897	TauL2	TauL2b
KU-2105	210239	49.4447	37.66	TauL2	TauL2b
KU-2106	210240	49.4	37.6742	TauL2	TauL2b
KU-2107	210241	49.0097	38.1919	TauL2	TauL2b
KU-2108	210242	49.0097	38.1919	TauL2	TauL2b
KU-2109	210243	49.0203	38.4906	TauL1	TauL1a
KU-2110	210244	48.755	38.4347	TauL2	TauL2b
KU-2111	210245	48.4214	38.3467	TauL2	TauL2a
KU-2112	210246	48.2892	38.2611	TauL2	TauL2a
KU-2113	210247	45.9406	36.7581	TauL1	TauL1a
KU-2115	210248	45.7408	37.0717	TauL1	TauL1a
KU-2116	210249	45.0247	38.2942	TauL1	TauL1a
KU-2118	210250	45.1033	38.6219	TauL2	TauL2a
KU-2120	210251	45.8758	38.4917	TauL1	TauL1a
KU-2121	210252	46.1344	38.375	TauL1	TauL1a
KU-2122	210253	46.4061	38.0842	TauL1	TauL1a
KU-2124	210254	51.46	36.7172	TauL2	TauL2a
KU-2126	210255	51.46	36.7172	TauL2	TauL2a
KU-2131	210256	43.1531	38.2922	TauL1	TauL1a
KU-2132	210257	43.1531	38.2922	TauL1	TauL1a
KU-2133	210258	43.8289	38.6356	TauL1	TauL1a
KU-2136	210259	43.6222	38.9194	TauL1	TauL1a
KU-2137	210260	43.5356	39.0658	TauL1	TauL1a
KU-2138	210261	43.5139	39.0392	TauL1	TauL1a
KU-2140	210262	43.5139	39.0392	TauL1	TauL1a
KU-2141	210263	43.4058	38.9428	TauL1	TauL1a
KU-2142	210264	44.8447	39.3167	TauL1	TauL1a
KU-2143	210265	45.0658	39.2594	TauL1	TauL1a
KU-2144	210266	45.1633	39.2428	TauL1	TauL1a
KU-2145	210267	45.2422	39.1003	TauL1	TauL1a
KU-2148	210268	45.8981	38.7458	TauL1	TauL1a
KU-2149	210269	45.7558	38.9028	TauL1	TauL1a
KU-2150	210270	45.7744	38.7964	TauL1	TauL1a
KU-2151	210271	47.6678	37.4381	TauL1	TauL1a
KU-2152	210272	47.9264	37.1503	TauL1	TauL1a
KU-2153	210273	50.1472	36.3281	TauL1	TauL1b
KU-2154	210274	49.6097	35.9869	TauL1	TauL1b
KU-2155	210275	49.3961	35.6325	TauL2	TauL2a
KU-2156	210276	49.3961	35.6325	TauL2	TauL2a
KU-2157	210277	46.5617	34.1575	TauL1	TauL1a
KU-2158	210278	50.745	36.9544	TauL2	TauL2b
KU-2159	210279	50.745	36.9544	TauL2	TauL2b
KU-2160	210280	50.745	36.9544	TauL2	TauL2b
KU-2612	210281	68.9583	34.64	TauL1	TauL1b
KU-2616	210282			TauL1	TauL1b
KU-2617	210283	70.0722	36.6397	TauL1	TauL1b
KU-2619	210284	71.2667	37.1947	TauL1	TauL1b
KU-2621	210285	71.24	37.1919	TauL1	TauL1b
KU-2624	210286	71.3917	36.8789	TauL1	TauL1b
KU-2627	210287	71.1619	36.7961	TauL1	TauL1b
KU-2630	210288	71.5981	37.0156	TauL1	TauL1b
KU-2632	210289	71.5997	36.9781	TauL1	TauL1b
KU-2633	210290	71.4456	36.9336	TauL1	TauL1b
KU-2635	210291	71.5478	36.8822	TauL1	TauL1b
KU-2636	210292	71.4967	36.6197	TauL1	TauL1b
KU-2638	210293	71.5361	36.5708	TauL1	TauL1b
KU-2639	210294	69.1122	36.4003	TauL1	TauL1b
KU-2801	210295	49.7886	40.6564	TauL2	TauL2b
KU-2804	210296	48.8525	40.585	TauL2	TauL2a
KU-2806	210297	48.8525	40.585	TauL2	TauL2a
KU-2809	210298	44.6211	40.2453	TauL1	TauL1a
KU-2810	210299	44.6211	40.2453	TauL1	TauL1a
KU-2811	210300	44.6211	40.2453	TauL2	TauL2a
KU-2814	210301	44.6211	40.2453	TauL1	TauL1a
KU-2816	210302	44.5519	40.2203	TauL1	TauL1a
KU-2821	210303	44.7478	40.1953	TauL1	TauL1a
KU-2822A	210304	44.2686	40.3914	TauL1	TauL1a
KU-2823	210305	44.2981	40.3833	TauL1	TauL1a
KU-2824	210306	44.2981	40.3833	TauL1	TauL1a
KU-2826	210307	45.1014	41.5481	TauL1	TauL1a
KU-2827	210308	44.8517	41.7594	TauL2	TauL2a
KU-2828	210309	44.9386	41.84	TauL1	TauL1a
KU-2829A	210310	44.8175	41.8233	TauL3	TauL3
KU-2832	210311	44.8175	41.8233	TauL3	TauL3
KU-2834	210312	44.8175	41.8233	TauL1	TauL1a
KU-2835B	210313	44.4847	42.0869	TauL2	TauL2a
KU-2836	210314	44.2628	42.0656	TauL1	TauL1a
IG_46623	210315	40.275	36.7389	TauL2	TauL2b
IG_46663	210316	67.25	30.5333	TauL1	TauL1b
IG_46666	210317	67.55	30.75	TauL1	TauL1b
IG_46682	210318	68.6667	30.6667	TauL1	TauL1b
IG_47173	210319	46.3667	39.5167	TauL2	TauL2a
IG_47182	210320	48.6667	39.05	TauL2	TauL2b
IG_47186	210321	49.4	40.0833	TauL2	TauL2a
IG_47188	210322	47.8333	40.9833	TauL2	TauL2b
IG_47192	210323	48.25	38.9333	TauL2	TauL2a
IG_47193	210324	48.4	38.75	TauL2	TauL2a
IG_47194	210325	50	40.5	TauL2	TauL2a
IG_47196	210326	49.8833	40.3833	TauL1	TauL1a
IG_47199	210327	48.6167	40.6333	TauL2	TauL2a
IG_47202	210328	46.75	39.8	TauL2	TauL2a
IG_47203	210329	47.0167	39.3833	TauL2	TauL2a
IG_47204	210330	49.0333	41.2	TauL2	TauL2a
IG_47259	210331	38.8222	35.5778	TauL1	TauL1a
IG_48042	210332	74.8	34.0833	TauL1	TauL1b
IG_48274	210333	47.9167	42.2	TauL2	TauL2a
IG_48508	210334	55.8667	38.3333	TauL1	TauL1b
IG_48518	210335	56	38.45	TauL1	TauL1b
IG_48539	210336	69	41.1	TauL1	TauL1b
IG_48554	210337	67.5	39.4667	TauL1	TauL1b
IG_48559	210338	68.6333	39.75	TauL1	TauL1b
IG_48564	210339	69.1167	40.0833	TauL1	TauL1b
IG_48565	210340	71.0667	40.45	TauL1	TauL1b
IG_48567	210341	71.7	40.5667	TauL1	TauL1b
IG_48747	210342	44.6333	40.2833	TauL1	TauL1a
IG_48748	210343	44.6667	40.1833	TauL1	TauL1a
IG_48758	210344	44.3333	40.25	TauL1	TauL1a
IG_49095	210345	47.8333	36.3333	TauL1	TauL1a
IG_108561	210346	66.8333	29.8833	TauL1	TauL1b
IG_120735	210347	57.1667	38.5333	TauL1	TauL1b
IG_120736	210348	66.3667	39.9167	TauL1	TauL1b
IG_120863	210349	48.2833	41.5833	TauL2	TauL2a
IG_120866	210350	48.3833	41.8833	TauL2	TauL2b
IG_123910	210351	72.3667	40.7972	TauL1	TauL1b
IG_126273	210352	44.9583	39.9972	TauL1	TauL1a
IG_126280	210353	44.9417	39.9028	TauL1	TauL1a
IG_126293	210354	45.3333	39.7972	TauL1	TauL1a
IG_126353	210355	45.5694	39.7111	TauL1	TauL1a
IG_126387	210356	56.8583	38.6389	TauL1	TauL1b
IG_126489	210357	58.2361	38.0194	TauL1	TauL1b
IG_126991	210358	46.5806	39.0861	TauL2	TauL2a
IG_127015	210359	46.3056	39.0778	TauL2	TauL2a
IG_131606	210360	72.0083	42.7167	TauL1	TauL1b
AE_454	210361	44.8019	41.8947	TauL3	TauL3
AE_457	210362	44.895	41.6353	TauL3	TauL3
AE_929	210363	44.8019	41.8947	TauL3	TauL3
AE_933	210364	44.7917	41.8458	TauL1	TauL1a
AE_1037	210365	44.3542	41.7139	TauL2	TauL2a
AE_1038	210366	68.2978	37.3353	TauL1	TauL1b
AE_1090	210367	69.5336	42.0975	TauL1	TauL1b
AT_47	210368	109.253	34.7833	TauL1	TauL1b
AT_55	210369	109.253	34.7833	TauL1	TauL1b
AT_60	210370	109.253	34.3667	TauL1	TauL1b
AT_76	210371	107.192	34.3667	TauL1	TauL1b
AT_80	210372	108.958	34.7833	TauL1	TauL1b
PI_486267	210373	44.6167	37.2	TauL2	TauL2a
PI_486270	210374	44.3333	37.7833	TauL1	TauL1a
PI_486274	210375	43.3667	40.15	TauL1	TauL1a
PI_486277	210376	42.9333	40.0833	TauL1	TauL1a
PI_499262	210377	81	44	TauL1	TauL1b
PI_508262	210378	81	44	TauL1	TauL1b
PI_508264	210379	114	34	TauL1	TauL1b
PI_554319	210380	43.7167	37.4833	TauL1	TauL1a
PI_476874	210381	65.0317	36.0831	TauL1	TauL1b
CGN_10731	210382			TauL2	TauL2a
CGN_10732	210383			TauL2	TauL2b
CGN_10733	210384			TauL1	TauL1b
CGN_10734	210385			TauL1	TauL1a
CGN_10767	210386	66.9667	30.4167	TauL1	TauL1b
CGN_10768	210387	67	30.3833	TauL1	TauL1b
CGN_10769	210388	66.8792	30.5525	TauL1	TauL1b
CGN_10770	210389	67.0294	30.2494	TauL1	TauL1b
CGN_10771	210390	67.0108	30.2203	TauL1	TauL1b
KU-20-2	220181			TauL1	TauL1b
KU-20-3	220182	69.24	41.3	TauL1	TauL1b
KU-20-4	220183			TauL1	TauL1b
KU-20-5	220184			TauL1	TauL1a
KU-2002	220185	67	30.18	TauL1	TauL1b
KU-2004	220186	67	30.18	TauL1	TauL1b
KU-2007	220187	66.95	30.52	TauL1	TauL1b
KU-2009	220188	66.47	30.93	TauL1	TauL1b
KU-2011	220189	66.22	31.74	TauL1	TauL1b
KU-2013	220190	66.69	31.97	TauL1	TauL1b
KU-2014	220191	66.69	31.97	TauL1	TauL1b
KU-2015	220192	66.69	31.97	TauL1	TauL1b
KU-2017	220193	67.49	32.61	TauL1	TauL1b
KU-2019	220194	69.21	34.59	TauL1	TauL1b
KU-2020	220195	68.75	34.05	TauL1	TauL1b
KU-2021	220196	69.24	34.52	TauL1	TauL1b
KU-2023	220197	69.27	34.51	TauL1	TauL1b
KU-2024	220198			TauL1	TauL1b
KU-2026	220199	68.75	35.89	TauL1	TauL1b
KU-2029	220200	68.54	36.12	TauL1	TauL1b
KU-2030	220201	68.52	36.13	TauL1	TauL1b
KU-2031	220202	68.51	36.13	TauL1	TauL1b
KU-2033	220203	68.42	36.15	TauL1	TauL1b
KU-2034	220204	68.42	36.15	TauL1	TauL1b
KU-2036	220205	68.38	36.17	TauL1	TauL1b
KU-2037	220206	68.38	36.17	TauL1	TauL1b
KU-2038	220207	68.34	36.19	TauL1	TauL1b
KU-2040	220208	68.33	36.19	TauL1	TauL1b
KU-2041	220209	68.33	36.19	TauL1	TauL1b
KU-2045	220210	64.86	35.99	TauL1	TauL1b
KU-2046	220211	64.86	35.99	TauL1	TauL1b
KU-2047	220212	64.86	35.99	TauL1	TauL1b
KU-2048	220213	64.86	35.99	TauL1	TauL1b
KU-2049	220214	64.76	35.92	TauL1	TauL1b
KU-2052	220215	64.62	35.85	TauL1	TauL1b
KU-2053	220216	64.62	35.85	TauL1	TauL1b
KU-2054	220217	64.62	35.85	TauL1	TauL1b
KU-2055	220218	64.6	35.85	TauL1	TauL1b
KU-2057	220219	64.4	35.79	TauL1	TauL1b
KU-2060	220220	64.1	35.72	TauL1	TauL1b
KU-2062	220221	63.69	35.76	TauL1	TauL1b
KU-2064	220222	63.36	35.6	TauL1	TauL1b
KU-2065	220223	63.36	35.6	TauL1	TauL1b
KU-2067	220224	63.44	35.12	TauL1	TauL1b
KU-2071	220225	50.97	35.9	TauL1	TauL1b
KU-2072	220226	50.97	35.9	TauL1	TauL1b
KU-2073	220227	53.44	36.69	TauL2	TauL2b
KU-2081	220228	55.45	36.94	TauL2	TauL2b
KU-2084	220229	55.35	36.82	TauL2	TauL2a
KU-2094	220230	52.12	36.59	TauL2	TauL2b
KU-2095	220231	52.12	36.59	TauL2	TauL2b
KU-2114	220232	45.72	36.77	TauL1	TauL1a
KU-2117	220233	44.8	38.3	TauL2	TauL2a
KU-2119	220234	45.74	38.53	TauL1	TauL1a
KU-2123	220235	46.3	38.08	TauL2	TauL2a
KU-2125	220236	51.42	36.65	TauL2	TauL2a
KU-2134	220237	43.67	38.65	TauL1	TauL1a
KU-2146	220240	45	39	TauL1	TauL1a
KU-2147	220241	45.69	38.64	TauL1	TauL1a
KU-2161	220242	50.65	36.93	TauL2	TauL2b
KU-2611	220243	69.2	34.85	TauL1	TauL1b
KU-2613	220244	68.86	36.81	TauL1	TauL1b
KU-2614	220245	69.54	36.73	TauL1	TauL1b
KU-2615	220246	69.54	36.73	TauL1	TauL1b
KU-2618	220247	69.84	36.72	TauL1	TauL1b
KU-2620	220248			TauL1	TauL1b
KU-2622	220249	70.87	36.96	TauL1	TauL1b
KU-2623	220250	70.87	36.96	TauL1	TauL1b
KU-2625	220251	70.84	36.87	TauL1	TauL1b
KU-2626	220252	70.84	36.87	TauL1	TauL1b
KU-2628	220253	70.84	36.82	TauL1	TauL1b
KU-2629	220254	70.98	37.03	TauL1	TauL1b
KU-2631	220255	71.08	37.04	TauL1	TauL1b
KU-2634	220256	71.06	36.91	TauL1	TauL1b
KU-2637	220257	71.15	36.64	TauL1	TauL1b
KU-2802	220258	48.73	40.58	TauL2	TauL2a
KU-2803	220259	48.73	40.58	TauL2	TauL2a
KU-2808	220260			TauL2	TauL2a
KU-2822B	220261	44.27	40.31	TauL1	TauL1a
KU-2825	220262	44.96	41.49	TauL3	TauL3
KU-2829B	220263	44.7	41.75	TauL1	TauL1a
KU-2835A	220264	44.29	41.95	TauL2	TauL2a
KU-2837	220265	68.95	34.59	TauL1	TauL1b
IG_46638	220266	66.51	29.41	TauL1	TauL1b
IG_46639	220267	66.59	30.06	TauL1	TauL1b
IG_46640	220268	66.28	30.49	TauL1	TauL1b
IG_46641	220269	66.59	30.01	TauL1	TauL1b
IG_46643	220270	67.06	30.12	TauL1	TauL1b
IG_46645	220271	67.09	30.08	TauL1	TauL1b
IG_46646	220272	67.13	30.18	TauL1	TauL1b
IG_46649	220273	66.57	30.12	TauL1	TauL1b
IG_46650	220274	67.1	30.12	TauL1	TauL1b
IG_46652	220275	66.57	30.22	TauL1	TauL1b
IG_46654	220276	66.56	30.23	TauL1	TauL1b
IG_46655	220277	66.58	30.31	TauL1	TauL1b
IG_46656	220278	66.43	30.37	TauL1	TauL1b
IG_46657	220279	67.04	30.31	TauL1	TauL1b
IG_46660	220280	67.2	30.37	TauL1	TauL1b
IG_46662	220281	67	30.25	TauL1	TauL1b
IG_46665	220282	66.26	30.36	TauL1	TauL1b
IG_46667	220283	67.4	30.51	TauL1	TauL1b
IG_46668	220284	66.4	30.15	TauL1	TauL1b
IG_46670	220285	66.37	29.56	TauL1	TauL1b
IG_46671	220286	66.12	29.31	TauL1	TauL1b
IG_46672	220287	66.5	29.53	TauL1	TauL1b
IG_46673	220288	66.47	29.4	TauL1	TauL1b
IG_46674	220289	66.35	29.21	TauL1	TauL1b
IG_46675	220290	67.17	30.26	TauL1	TauL1b
IG_46677	220291	67.26	30.26	TauL1	TauL1b
IG_46678	220292	67.3	30.25	TauL1	TauL1b
IG_46679	220293	67.52	30.51	TauL1	TauL1b
IG_47178	220294	48.44	40.45	TauL2	TauL2a
IG_47183	220295	49.24	40.05	TauL2	TauL2a
IG_47184	220296	48.37	40.38	TauL2	TauL2a
IG_47185	220297	48.37	40.38	TauL2	TauL2a
IG_47187	220298	49.24	40.05	TauL2	TauL2a
IG_47190	220299	48.37	40.38	TauL2	TauL2a
IG_47191	220300	48.37	40.38	TauL2	TauL2a
IG_47197	220301	48.37	40.38	TauL2	TauL2a
IG_47198	220302	48.37	40.38	TauL2	TauL2a
IG_47200	220303	48.24	40.35	TauL2	TauL2a
IG_47201	220304	47.1	41.12	TauL1	TauL1a
IG_47205	220305	49.02	41.12	TauL2	TauL2a
IG_47206	220306	48.37	40.38	TauL2	TauL2a
IG_47214	220307	69.44	37.36	TauL1	TauL1b
IG_47216	220308	56.18	38.29	TauL1	TauL1b
IG_47217	220309	56.18	38.29	TauL2	TauL2a
IG_47218	220310	56.18	38.29	TauL1	TauL1b
IG_47220	220311	58.32	37.04	TauL1	TauL1b
IG_47221	220312	50.49	34	TauL2	TauL2a
IG_47231	220313	67.01	30.4	TauL1	TauL1b
IG_47232	220314	67	30.23	TauL1	TauL1b
IG_47233	220315	66.59	30.28	TauL1	TauL1b
IG_47234	220316	67	30.3	TauL1	TauL1b
IG_47560	220317	38.45	35.37	TauL1	TauL1a
IG_48037	220318	48.44	40.45	TauL2	TauL2a
IG_48041	220319	44.05	41.59	TauL2	TauL2a
IG_48261	220320	48.22	41.56	TauL2	TauL2a
IG_48278	220321	47.55	42.12	TauL2	TauL2a
IG_48488	220322	58.1	37.55	TauL1	TauL1b
IG_48490	220323	58.07	37.55	TauL1	TauL1b
IG_48492	220324	58.07	38	TauL1	TauL1b
IG_48496	220325	56.28	38.34	TauL1	TauL1b
IG_48500	220326	56.38	38.35	TauL1	TauL1b
IG_48502	220327	55.52	38.2	TauL1	TauL1b
IG_48503	220328	56.23	38.19	TauL1	TauL1b
IG_48505	220329	56.23	38.19	TauL1	TauL1b
IG_48506	220330	56.12	38.12	TauL1	TauL1b
IG_48507	220331	56.03	38.1	TauL1	TauL1b
IG_48509	220332	56.22	38.27	TauL1	TauL1b
IG_48512	220333	55.42	38.18	TauL1	TauL1b
IG_48514	220334	55.42	38.15	TauL1	TauL1b
IG_48520	220335	56.26	38.19	TauL1	TauL1b
IG_48525	220336	56.2	38.15	TauL1	TauL1b
IG_48527	220337	56.2	38.15	TauL1	TauL1b
IG_48528	220338	56.2	38.15	TauL1	TauL1b
IG_48544	220339	67.35	40.05	TauL1	TauL1b
IG_48551	220340	67.3	39.58	TauL1	TauL1b
IG_48553	220341	67.23	39.3	TauL1	TauL1b
IG_48556	220342	67.5	39.28	TauL1	TauL1b
IG_48561	220343	68.5	39.55	TauL1	TauL1b
IG_48568	220344	71.3	40.5	TauL1	TauL1b
IG_48570	220345	71.06	40.53	TauL1	TauL1b
IG_48587	220346	67.52	38.22	TauL1	TauL1b
IG_48649	220347	44.44	40.07	TauL1	TauL1a
IG_48651	220348	46.2	39.3	TauL2	TauL2a
IG_48813	220349	50.39	34.02	TauL1	TauL1b
IG_48842	220350	47.04	34.19	TauL1	TauL1a
IG_48883	220351	46.18	38.05	TauL3	TauL3
IG_48885	220352	46.18	38.05	TauL2	TauL2a
IG_48904	220354	53.01	36.05	TauL2	TauL2a
IG_48908	220355	54.3	36.52	TauL2	TauL2b
IG_48911	220356	57.2	37.28	TauL1	TauL1b
IG_48921	220357	59.34	36.16	TauL1	TauL1b
IG_48925	220358	60.35	36.08	TauL1	TauL1b
IG_48928	220359	60.35	36.08	TauL1	TauL1b
IG_48941	220360	57.2	37.28	TauL1	TauL1b
IG_49108	220361	45.08	37.15	TauL1	TauL1a
IG_49112	220362	45.28	37.04	TauL1	TauL1a
IG_49123	220363	44.48	38.15	TauL1	TauL1a
IG_49129	220364	44.3	39.18	TauL1	TauL1a
IG_49140	220365	47.12	38.3	TauL3	TauL3
IG_49145	220366	48.3	38.1	TauL2	TauL2b
IG_108571	220367	67.06	30.2	TauL1	TauL1b
IG_111040	220368	38.45	35.37	TauL1	TauL1a
IG_111043	220369	38.45	35.31	TauL1	TauL1a
IG_111045	220370	38.45	35.23	TauL1	TauL1a
IG_114415	220371	39.35	36.54	TauL1	TauL1a
IG_120733	220372	56.5	38.3	TauL1	TauL1b
IG_120868	220373	43.03	44.08	TauL1	TauL1a
IG_120873	220374	47.34	42.53	TauL1	TauL1a
IG_120874	220375	47.35	42.34	TauL1	TauL1a
IG_120875	220376	47.41	42.21	TauL1	TauL1a
IG_120876	220377	47.43	42.13	TauL1	TauL1a
IG_126255	220378	44.35	40.08	TauL1	TauL1a
IG_126371	220379	45.1	39.43	TauL1	TauL1a
IG_126402	220380	56.44	38.23	TauL1	TauL1b
IG_126429	220381	56.17	38.17	TauL1	TauL1b
IG_126965	220382	46.24	39.31	TauL2	TauL2a
IG_126999	220383	46.11	38.52	TauL3	TauL3
IG_127022	220384	46.27	39.16	TauL2	TauL2a
IG_127030	220385	46.22	39.24	TauL2	TauL2a
PI_486265	220386	44.37	37.12	TauL2	TauL2a
PI_486266	220387	44.37	37.12	TauL2	TauL2a
PI_486268	220388	44.37	37.12	TauL2	TauL2a
PI_486272	220390	43.36	38.55	TauL1	TauL1a
PI_486275	220391	43.22	40.09	TauL1	TauL1a
PI_486276	220392	43.04	40.08	TauL1	TauL1a
PI_554311	220393	43.18	38.25	TauL1	TauL1a
PI_554312	220394	43.18	38.25	TauL1	TauL1a
PI_554317	220397	43.18	38.25	TauL1	TauL1a
PI_554320	220398	44	37.42	TauL1	TauL1a
PI_554323	220400	43.34	38.53	TauL1	TauL1a
PI_560534	220402	43.44	37.35	TauL1	TauL1a
PI_603225	220403	56.18	38.29	TauL1	TauL1b
PI_603231	220404	49.24	40.05	TauL2	TauL2a
PI_603232	220405	48.37	40.38	TauL2	TauL2a
PI_603235	220406	48.27	41.27	TauL2	TauL2b
PI_603237	220407	47.1	41.12	TauL2	TauL2a
PI_603238	220408	47.5	40.59	TauL2	TauL2a
TJ1	220409			TauL2	TauL2a
TJ2	220410			TauL2	TauL2a
TJ3	220411	44.9	41.78	TauL2	TauL2a
TJ4	220412	44.84	42	TauL2	TauL2a
TJ5	220413	44.65	42	TauL1	TauL1a
TJ6	220414	44.78	41.9	TauL1	TauL1a
TJ7	220415	44.7	41.88	TauL1	TauL1a
TJ8	220416	44.57	41.85	TauL1	TauL1a
TJ9	220417	44.5	41.91	TauL1	TauL1a
TJ10	220418	44.4	42.08	TauL1	TauL1a
TJ11	220419	44.2	41.94	TauL2	TauL2a
TJ12	220420	43.07	41.81	TauL1	TauL1a
TJ13	220421	43.09	41.76	TauL1	TauL1a
TJ14	220422	43.26	41.89	TauL1	TauL1a
TJ15	220423	43.29	41.84	TauL1	TauL1a
TJ16	220424	43.17	41.74	TauL1	TauL1a
TJ17	220425	43.09	41.67	TauL1	TauL1a
TJ18	220426	43.15	41.69	TauL1	TauL1a
TJ19	220427	43.22	41.7	TauL1	TauL1a
TJ20	220428	43.34	41.7	TauL1	TauL1a
TJ21	220429	43.31	41.57	TauL1	TauL1a
TJ22	220430	43.32	41.66	TauL1	TauL1a
TJ23	220431	43.32	41.51	TauL1	TauL1a
TJ24	220432	43.21	41.68	TauL1	TauL1a
TJ25	220433	43.23	41.75	TauL1	TauL1a
TJ26	220434	43.04	41.69	TauL1	TauL1a
TJ27	220435	42.87	41.63	TauL1	TauL1a
TJ28	220436	42.95	41.79	TauL2	TauL2a
TJ29	220437	43.9	42.02	TauL1	TauL1a
TJ30	220438	44.63	41.73	TauL1	TauL1a
TJ31	220439	44.41	41.69	TauL1	TauL1a
TJ32	220440	44.58	41.65	TauL1	TauL1a
TJ33	220441	44.64	41.59	TauL2	TauL2a
TJ34	220442	44.78	41.51	TauL2	TauL2a
TJ35	220443			TauL2	TauL2a
TJ36	220444	69.72	42.25	TauL1	TauL1b
TJ37	220445	69.77	42.27	TauL1	TauL1b
TJ38	220446	69.27	41.56	TauL1	TauL1b
TJ39	220447	69.15	41.84	TauL1	TauL1b
TJ40	220448	69.15	41.96	TauL1	TauL1b
TJ41	220449	68.68	43.68	TauL1	TauL1b
TJ42	220450	68.89	43.64	TauL1	TauL1b
TJ43	220451	68.1	44.33	TauL1	TauL1b
TJ44	220452	68.13	44.15	TauL1	TauL1b
TJ45	220453	69.45	43.34	TauL1	TauL1b
TJ46	220454	69.73	43.26	TauL1	TauL1b
TJ47	220455	69.76	43	TauL1	TauL1b
TJ48	220456	69.77	42.75	TauL1	TauL1b
TJ49	220457	70.69	42.56	TauL1	TauL1b
TJ50	220458	69.28	38.54	TauL1	TauL1b
TJ51	220459	69.95	38.4	TauL1	TauL1b
TJ52	220460			TauL1	TauL1b
TJ53	220461	69.94	38.23	TauL1	TauL1b
TJ54	220462	69.92	38.07	TauL1	TauL1b
TJ55	220463	70.07	37.89	TauL1	TauL1b
TJ56	220464	69.64	38.31	TauL1	TauL1b
TJ57	220465	69.59	38.25	TauL1	TauL1b
TJ58	220466	69.63	38.31	TauL1	TauL1b
TJ59	220467	44.71	40.17	TauL1	TauL1a
TJ60	220468	44.71	40.17	TauL1	TauL1a
TJ61	220469	44.71	40.2	TauL1	TauL1a
TJ62	220470	44.61	40.22	TauL1	TauL1a
TJ63	220471	44.61	40.29	TauL1	TauL1a
TJ65	220472	44.9	40.03	TauL2	TauL2a
TJ66	220473	44.91	40.03	TauL2	TauL2a
TJ67	220474	44.86	40.03	TauL2	TauL2a
TJ68	220475	45.45	39.88	TauL1	TauL1a
TJ69	220476	45.46	39.85	TauL1	TauL1a
TJ70	220477	44.27	40.4	TauL1	TauL1a
TJ71	220478	44.46	40.45	TauL1	TauL1a
TJ72	220479	45.45	39.88	TauL1	TauL1a
TJ73	220480	45.45	39.88	TauL1	TauL1a
TJ74	220481	44.46	40.45	TauL1	TauL1a
TN1	220482	49.25	40.64	TauL2	TauL2a
TN2	220483	49.14	40.67	TauL2	TauL2a
TN3	220484	48.71	40.76	TauL2	TauL2a
TN4	220485	48.42	40.67	TauL2	TauL2a
TN5	220486	48.39	40.7	TauL2	TauL2a
TN6	220487	48.39	40.7	TauL2	TauL2a
TN7	220488	47.23	41.19	TauL2	TauL2a
TN8	220489	47.31	41.15	TauL2	TauL2a
TN9	220490	47.25	41.27	TauL2	TauL2b
TN10	220491	47.17	41.16	TauL3	TauL3
TN11	220492	47.17	41.16	TauL3	TauL3
TN12	220493	47.12	41.26	TauL1	TauL1a
TN13	220494	47.12	41.26	TauL2	TauL2a
TN14	220495	47.12	41.26	TauL1	TauL1a
TN15	220496	47.38	41.1	TauL2	TauL2a
TN16	220497	47.85	41.03	TauL2	TauL2a
TN17	220498	48.1	41.05	TauL2	TauL2a
TN18	220499	48.15	40.83	TauL2	TauL2a
TN19	220500	48.34	40.76	TauL2	TauL2a
TN20	220501	48.34	40.76	TauL2	TauL2a
TN21	220502	48.34	40.76	TauL2	TauL2a
TN22	220503	48.53	40.82	TauL2	TauL2a
TN23	220504	48.75	40.65	TauL2	TauL2a
TN24	220505	48.72	40.52	TauL2	TauL2a
AT33	220506			TauL1	TauL1b
AT50	220507			TauL1	TauL1b
AT51	220508			TauL1	TauL1b
AT52	220509			TauL1	TauL1b
AT56	220510			TauL1	TauL1b
