## Supplementary material for "*f*_4_-statistics-based ancestry profiling and convolutional neural network phenotyping shed new light on the structure of genetic and spike shape diversity in *Aegilops tauschii* Coss": Table S2

### Sheet: resnet_probs
Table S2. The lineage membership probabilites and predicted lineages obtained for the 37 North Caucasus accessions in the blind test, along with their sublineages defined based on GRAS-di-derived SNP genotypes
Accession	Taul1 probability based on the green-spike-image-dataset-trained models	TauL2 probability based on the green-spike-image-dataset-trained models	TauL3 probability based on the green-spike-image-dataset-trained models	Lineage predicted based on the green spike image dataset probabilities	TauL1 probability based on the dry-spike-image-dataset-trained models	TauL2 probability based on the dry-spike-image-dataset-trained models	TauL3 probability based on the dry-spike-image-dataset-trained models	Lineage predicted based on the dry spike image dataset probabilities	Sublineage defined based on GRAS-Di-derived SNP genotype
JP82825	0.04	0.88	0.08	TauL2	0.13	0.87	0	TauL2	TauL2a
JP82826	0.09	0.79	0.12	TauL2	0.03	0.97	0	TauL2	TauL2a
JP82827	0.02	0.98	0	TauL2	0.08	0.9	0.03	TauL2	TauL2a
JP82828	0.01	0.99	0	TauL2	0.02	0.97	0	TauL2	TauL2a
JP82829	0.02	0.98	0	TauL2	0.04	0.96	0	TauL2	TauL2a
JP82830	0.08	0.89	0.03	TauL2	0.03	0.96	0	TauL2	TauL2a
JP82831	0.05	0.87	0.08	TauL2	0.02	0.98	0	TauL2	TauL2a
JP82832	0.04	0.95	0.01	TauL2	0.23	0.72	0.05	TauL2	TauL2a
JP82833	0.03	0.94	0.03	TauL2	0.02	0.98	0.01	TauL2	TauL2a
JP82834	0.1	0.79	0.11	TauL2	0.05	0.95	0	TauL2	TauL2a
JP82835	0.1	0.87	0.03	TauL2	0.04	0.96	0	TauL2	TauL2a
JP82836	0.03	0.94	0.03	TauL2	0.01	0.99	0	TauL2	TauL2a
JP82837	0.05	0.9	0.06	TauL2	0.03	0.97	0	TauL2	TauL2a
JP82838	0.02	0.96	0.02	TauL2	0.12	0.86	0.02	TauL2	TauL2a
JP82839	0.05	0.92	0.03	TauL2	0.07	0.93	0	TauL2	TauL2a
JP82840	0.1	0.84	0.06	TauL2	0.01	0.99	0	TauL2	TauL2a
JP82841	0.1	0.88	0.02	TauL2	0.04	0.96	0	TauL2	TauL2a
JP82842	0.06	0.93	0.01	TauL2	0.04	0.96	0	TauL2	TauL2a
JP82843	0.19	0.61	0.21	TauL2	0.04	0.96	0	TauL2	TauL2a
JP82844	1	0	0	TauL1	0.79	0.21	0	TauL1	TauL1a
JP82845	1	0	0	TauL1	0.87	0.13	0	TauL1	TauL1a
JP82846	1	0	0	TauL1	0.86	0.14	0	TauL1	TauL1a
JP82847	1	0	0	TauL1	0.71	0.29	0	TauL1	TauL1a
JP82848	1	0	0	TauL1	0.78	0.22	0	TauL1	TauL1a
JP82849	1	0	0	TauL1	0.8	0.19	0	TauL1	TauL1a
JP82850	1	0	0	TauL1	0.77	0.23	0	TauL1	TauL1a
JP82851	0.96	0.03	0	TauL1	0.58	0.41	0	TauL1	TauL1a
JP82852	1	0	0	TauL1	0.66	0.34	0	TauL1	TauL1a
JP82854	1	0	0	TauL1	0.8	0.2	0	TauL1	TauL1a
JP82855	1	0	0	TauL1	0.74	0.26	0	TauL1	TauL1a
JP82856	1	0	0	TauL1	0.6	0.4	0	TauL1	TauL1a
JP82857	1	0	0	TauL1	0.85	0.14	0	TauL1	TauL1a
JP82858	1	0	0	TauL1	0.88	0.12	0	TauL1	TauL1a
JP82859	1	0	0	TauL1	0.78	0.22	0	TauL1	TauL1a
JP82860	1	0	0	TauL1	0.79	0.21	0	TauL1	TauL1a
JP82861	1	0	0	TauL1	0.68	0.31	0	TauL1	TauL1a
JP82862	1	0	0	TauL1	0.75	0.24	0	TauL1	TauL1a
